# The genetics of eating behaviors: research in the age of COVID-19

**DOI:** 10.1101/2021.09.03.458854

**Authors:** Mackenzie E. Hannum, Cailu Lin, Katherine Bell, Aurora Toskala, Riley Koch, Tharaka Galaniha, Alissa Nolden, Danielle R Reed, Paule Joseph

**Author notes:** Corresponding Please address correspondence to: Danielle R Reed, PhD, Monell Chemical Senses Center, 35 Market St, Philadelphia PA 19104. equal contributions (Mackenzie E. Hannum, Cailu Lin).

## Abstract

How much pleasure we take in eating is more than just how much we enjoy the taste of food. Food involvement – the amount of time we spend on food beyond the immediate act of eating and tasting – is key to the human food experience. We took a biological approach to test whether food-related behaviors, together capturing food involvement, have genetic components and are partly due to inherited variation. We collected data via an internet survey from a genetically informative sample of 419 adult twins (114 monozygotic twin pairs, 31 dizygotic twin pairs, and 129 singletons). Because we conducted this research during the pandemic, we also ascertained how many participants had experienced COVID-19-associated loss of taste and smell. Since these respondents had previously participated in research in person, we measured their level of engagement to evaluate the quality of their online responses. Additive genetics explained 16-44% of the variation in some measures of food involvement, most prominently various aspects of cooking, suggesting some features of the human food experience may be inborn. Other features reflected shared (early) environment, captured by respondents’ twin status. About 6% of participants had a history of COVID-19 infection, many with transitory taste and smell loss, but all but one had recovered before the survey. Overall, these results suggest that people may have inborn as well as learned variations in their involvement with food. We also learned to adapt to research during a pandemic by considering COVID-19 status and measuring engagement in online studies of human eating behavior.
