## Supplemental Table 1 for "The genetics of eating behaviors: research in the age of COVID-19"

### Sheet: COVar_withcovdetermined081721
S1 Table. Twin linear regression analyses of food invlovement to determine their covariates (with COVID-19 measures )
Items	N	Ancestry (European)	Ancestry (Other)	Sex (Men)	Age	Purposeful intent	Active involvement	Affective value	Chemosensory change (yes)	COVID19 infection (yes)	(Intercept)
Food involvement score	36	-0.64 [-5.33 - 4.05]	5.87 [-6.66 - 18.41]	-5.69 [-18.27 - 6.89]	0.02 [-0.19 - 0.22]	2.3 [-2.28 - 6.87]	-0.23 [-3.16 - 2.70]	-1.69 [-5.3 - 1.92]	-1.22 [-8.95 - 6.51]	-0.86 [-10.2 - 8.47]	***59.36 [41.86 - 76.87]
Preparation and eating	36	-0.76 [-6.14 - 4.62]	1.29 [-11.28 - 13.86]	-4.55 [-15.75 - 6.65]	-0.02 [-0.20 - 0.16]	1.51 [-2.73 - 5.74]	-0.50 [-3.24 - 2.23]	-1.79 [-5.24 - 1.66]	0.83 [-5.78 - 7.45]	-1.51 [-9.31 - 6.28]	***51.37 [34.59 - 68.15]
Set and disposal	36	0.12 [-4.88 - 5.11]	4.58 [-0.31 - 9.47]	-1.14 [-3.83 - 1.55]	0.03 [-0.05 - 0.12]	0.79 [-0.50 - 2.09]	0.27 [-0.71 - 1.26]	0.10 [-1.04 - 1.25]	-2.05 [-4.59 - 0.49]	0.65 [-2.43 - 3.73]	7.99 [-1.00 - 16.99]
Thinking about food	36	0.10 [-1.48 - 1.69]	-0.29 [-2.4 0- 1.81]	1.28 [-0.38 - 2.94]	0.00 [-0.04 - 0.05]	0.29 [-0.72 - 1.30	-0.15 [-0.70 - 0.41]	0.35 [-0.28 - 0.99]	0.70 [-0.62 - 2.02]	-0.11 [-1.34 - 1.13]	-0.31 [-3.88 - 3.27]
Cooking	36	1.00 [-0.36 - 2.36]	1.89 [-0.83 - 4.61]	0.24 [-1.52 - 1.99]	0.00 [-0.03 - 0.03]	*-0.71 [-1.35 - -0.06]	0.41 [-0.02 - 0.84]	0.23 [-0.37 - 0.83]	-0.05 [-1.44 - 1.34]	0.86 [-0.57 - 2.29]	1.99 [-1.11 - 5.08]
Talking about food	36	*2.41 [0.45 - 4.37]	**3.85 [1.32 - 6.37]	-0.63 [-2.45 - 1.18]	0.00 [-0.04 - 0.04]	*-0.68 [-1.32 - -0.04]	0.25 [-0.14 - 0.64]	0.10 [-0.43 - 0.62]	0.59 [-0.91 - 2.09]	-0.03 [-1.52 - 1.47]	4.07 [-0.19 - 8.34]
Choice importance	36	0.82 [-0.50 - 2.14]	0.18 [-1.24 - 1.60]	-0.08 [-1.92 - 1.76]	-0.02 [-0.05 - 0.02]	-0.41 [-1.15 - 0.32]	-0.07 [-0.47 - 0.33]	0.37 [-0.27 - 1.01]	-0.57 [-1.76 - 0.62]	0.50 [-0.71 - 1.700]	3.26 [-0.52 - 7.04]
Travel	36	-0.03 [-1.14 - 1.08]	0.54 [-0.97 - 2.05]	-0.5 [-2.59 - 1.58]	-0.04 [-0.07 - 0.00]	-0.24 [-1.04 - 0.56]	-0.09 [-0.55 - 0.37]	-0.15 [-0.72 - 0.41]	-1.16 [-2.43 - 0.11]	*1.33 [0.00 - 2.65]	***8.98 [5.76 - 12.19]
Cleanup	36	0.79 [-0.97 - 2.55]	*2.32 [0.45 - 4.19]	-0.5 [-1.01 - 0.01]	0.02 [-0.01 - 0.05]	-0.16 [-0.58 - 0.26]	0.16 [-0.14 - 0.45]	0.16 [-0.26 - 0.58]	*-0.78 [-1.53 - -0.04]	0.40 [-0.44 - 1.24]	*3.27 [0.20 - 6.34]
Enjoy cooking	36	-0.82 [-2.12 - 0.49]	-1.57 [-4.86 - 1.72]	-0.79 [-2.93 - 1.36]	0.00 [-0.04 - 0.04]	*0.78 [0.06 - 1.49]	-0.18 [-0.80 - 0.43]	-0.31 [-0.92 - 0.29]	0.22 [-1.41 - 1.86]	-0.39 [-2.12 - 1.35]	**4.25 [1.34 - 7.15]
Eating out	36	0.34 [-0.61 - 1.29]	-0.08 [-1.64 - 1.49]	0.28 [-0.83 - 1.40]	**0.04 [0.01 - 0.08]	-0.04 [-0.55 - 0.47]	-0.07 [-0.40 - 0.27]	*0.52 [0.08 - 0.95]	0.04 [-1.21 - 1.29]	-0.19 [-1.54 - 1.15]	-0.9 [-3.63 - 1.83]
Chopping	36	-0.34 [-1.70 - 1.01]	-0.69 [-3.42 - 2.04]	0.31 [-1.4 - 2.02]	-0.01 [-0.06 - 0.04]	-0.47 [-1.21 - 0.28]	-0.04 [-0.54 - 0.45]	0.38 [-0.3 - 1.05]	-1.37 [-2.92 - 0.18]	1.39 [-0.21 - 2.99]	**4.81 [1.67 - 7.95]
Food shopping	36	-0.4 [-1.85 - 1.04]	-0.52 [-2.50 - 1.47]	-0.6 [-1.64 - 0.45]	*0.04 [0 - 0.07]	0.31 [-0.38 - 0.99]	-0.39 [-0.87 - 0.09]	0.42 [-0.24 - 1.09]	-0.07 [-1.38 - 1.25]	0.02 [-1.53 - 1.57]	2.92 [-0.46 - 6.31]
Dishes	36	-0.46 [-2.88 - 1.97]	-0.68 [-3.10 - 1.75]	0.36 [-0.86 - 1.59]	-0.01 [-0.05 - 0.03]	**-0.94 [-1.55 - -0.32]	0.04 [-0.38 - 0.45]	0.23 [-0.21 - 0.66]	0.00 [-1.46 - 1.46]	0.59 [-1.01 - 2.20]	**6.29 [1.98 - 10.6]
Setting table	36	-1.13 [-2.40 - 0.14]	*1.59 [0.19 - 2.99]	-0.27 [-1.78 - 1.24]	0.00 [-0.03 - 0.04]	0.02 [-0.67 - 0.71]	0.15 [-0.36 - 0.67]	0.17 [-0.5 - 0.84]	-1.27 [-2.61 - 0.07]	0.84 [-0.75 - 2.43]	3.02 [-0.19 - 6.23]
Note: *p<0.05, **p<0.01, ***p<0.001
