## Supplemental Table 2 for "The genetics of eating behaviors: research in the age of COVID-19"

### Sheet: COVar_determined081721
S2 Table.Twin linear regression analyses of food invlovement to determine covariates (without COVID-19 measures)
Items	N	Race (Asian)	Race (European)	Race (Other)	Sex (Men)	Age	Active involvement	Purposeful intent	Affective value	(Intercept)
Food involvement score	384	4.7 [-0.05 - 9.46]	0.17 [-3.57 - 3.91]	-0.63 [-6.66 - 5.41]	-0.44 [-3.45 - 2.57]	-0.03 [-0.11 - 0.04]	0.46 [-0.55 - 1.47]	**3.01 [1.08 - 4.93]	0.89 [-0.30 - 2.08]	***39.83 [31.13 - 48.53]
Preparation and eating	386	4.01 [-0.25 - 8.27]	0.38 [-3.05 - 3.81]	-1.34 [-7.14 - 4.45]	0.05 [-2.54 - 2.64]	-0.06 [-0.13 - 0.00]	0.75 [-0.14 - 1.63]	*1.93 [0.32 - 3.55]	0.59 [-0.47 - 1.64]	***30.88 [23.40 - 38.37]
Set and disposal	388	0.31 [-1.09 - 1.7]	-0.26 [-1.59 - 1.07]	0.68 [-0.95 - 2.32]	-0.5 [-1.26 - 0.26]	*0.03 [0 - 0.05]	-0.26 [-0.57 - 0.04]	***1.06 [0.45 - 1.68]	0.27 [-0.09 - 0.64]	***9.23 [6.33 - 12.13]
Thinking about food	390	0.19 [-1.16 - 1.53]	-0.05 [-0.87 - 0.77]	-0.21 [-1.31 - 0.89]	0.30 [-0.18 - 0.78]	0.01 [0 - 0.02]	*-0.25 [-0.44 - -0.05]	0.18 [-0.14 - 0.51]	0.05 [-0.17 - 0.27]	***2.61 [1.09 - 4.13]
Cooking	389	-0.10 [-0.88 - 0.68]	**0.64 [0.21 - 1.07]	*1.27 [0.01 - 2.53]	*-0.44 [-0.88 - -0.01]	0.01 [-0.01 - 0.02]	-0.04 [-0.2 - 0.11]	**-0.40 [-0.68 - -0.12]	-0.11 [-0.33 - 0.11]	***5.24 [4.00 - 6.49]
Talking about food	390	1.00 [-0.08 - 2.08]	0.18 [-0.63 - 0.99]	0.24 [-0.76 - 1.24]	0.08 [-0.34 - 0.5]	-0.01 [-0.03 - 0]	-0.09 [-0.27 - 0.09]	0.25 [-0.05 - 0.55]	*0.21 [0.00 - 0.42]	***3.16 [1.56 - 4.77]
Choice importance	389	-0.12 [-0.99 - 0.75]	0.06 [-0.64 - 0.76]	0.28 [-0.73 - 1.29]	-0.15 [-0.58 - 0.27]	0.01 [-0.01 - 0.02]	***-0.24 [-0.39 - -0.10]	-0.22 [-0.5 - 0.05]	-0.03 [-0.21 - 0.14]	***5.20 [3.87 - 6.53]
Travel	390	0.94 [-0.05 - 1.93]	0.05 [-0.61 - 0.71]	0.54 [-0.26 - 1.35]	-0.29 [-0.78 - 0.2]	-0.01 [-0.02 - 0]	-0.06 [-0.21 - 0.10]	0.10 [-0.20 - 0.40]	-0.01 [-0.22 - 0.2]	***5.46 [4.06 - 6.86]
Cleanup	390	-0.25 [-1.02 - 0.53]	0.02 [-0.45 - 0.49]	0.39 [-0.27 - 1.06]	-0.06 [-0.4 - 0.29]	**0.02 [0.01 - 0.03]	-0.02 [-0.15 - 0.12]	0.26 [-0.02 - 0.54]	0.13 [-0.06 - 0.32]	***2.75 [1.65 - 3.86]
Enjoy cooking	388	0.32 [-0.61 - 1.25]	-0.21 [-0.73 - 0.31]	-0.63 [-1.72 - 0.46]	0.07 [-0.44 - 0.59]	0 [-0.02 - 0.01]	0.09 [-0.09 - 0.28]	**0.43 [0.11 - 0.74]	0.16 [-0.07 - 0.39]	*1.68 [0.32 - 3.03]
Eating out	390	-0.96 [-2.04 - 0.11]	-0.66 [-1.37 - 0.05]	-0.37 [-1.34 - 0.6]	-0.01 [-0.44 - 0.41]	**0.02 [0 - 0.03]	-0.02 [-0.16 - 0.13]	-0.24 [-0.51 - 0.04]	0.03 [-0.17 - 0.23]	***3.81 [2.66 - 4.96]
Chopping	390	*-0.82 [-1.56 - -0.08]	-0.18 [-0.74 - 0.38]	-0.13 [-1.02 - 0.76]	-0.17 [-0.55 - 0.2]	0.01 [0 - 0.02]	-0.14 [-0.29 - 0.02]	-0.21 [-0.48 - 0.07]	-0.05 [-0.26 - 0.15]	***4.82 [3.52 - 6.12]
Food shopping	390	-0.29 [-1.36 - 0.79]	-0.06 [-0.83 - 0.7]	-0.83 [-1.89 - 0.24]	-0.22 [-0.71 - 0.27]	0.01 [-0.01 - 0.02]	0.05 [-0.14 - 0.24]	0.34 [-0.03 - 0.71]	0.02 [-0.23 - 0.27]	***2.97 [1.50 - 4.44]
Dishes	389	-0.08 [-0.83 - 0.67]	0.12 [-0.44 - 0.68]	0.06 [-0.83 - 0.94]	-0.09 [-0.37 - 0.19]	0.00 [-0.01 - 0.01]	-0.02 [-0.15 - 0.1]	*-0.32 [-0.59 - -0.05]	-0.01 [-0.17 - 0.15]	***3.66 [2.32 - 5.00]
Setting table	389	0.15 [-0.84 - 1.14]	-0.16 [-1.01 - 0.69]	0.35 [-0.64 - 1.33]	**-0.56 [-0.98 - -0.14]	0.01 [-0.01 - 0.02]	**-0.25 [-0.43 - -0.08]	**0.46 [0.16 - 0.77]	0.12 [-0.12 - 0.37]	**2.23 [0.67 - 3.79]
Note: *p<0.05, **p<0.01, ***p<0.001
