## Supplemental Table 3 for "The genetics of eating behaviors: research in the age of COVID-19"

### Sheet: Heritability_ACE_081521
S3 Table. Genetic components attributed to variance in food involvement scores
Items	MZ (pairs/ singletons)	DZ (pairs/ singletons)	rMZ [95%CI]	rDZ [95%CI]	Additive genetics		Shared environment		Unique environment
					a2 [95%CI]	p	c2 [95%CI]	p	e2 [95%CI]	p
Food involvement score	106/111	29/19	0.39 [0.23 - 0.54]	0.20 [0.12 - 0.27]	0.39 [0.24 - 0.55]	***	0.00 [0.00 - 0.00]		0.61 [0.45 - 0.76]	***
Preparation and eating	107/111	29/19	0.41 [0.24 - 0.55]	0.21 [-0.17 - 0.53]	0.40 [-0.38 - 1.18]	*	0.01 [-0.73 - 0.74]		0.59 [0.44 - 0.74]	***
Set and disposal	110/107	31/17	0.17 [-0.01 - 0.33]	0.08 [-0.01 - 0.17]	0.17 [-0.01 - 0.34]	***	0.00 [0.00 - 0.00]		0.83 [0.66 - 1.01]	***
Chopping	107/111	29/19	0.44 [0.29 - 0.57]	0.22 [0.15 - 0.29]	0.44 [0.3 - 0.58]	***	0.00 [0.00 - 0.00]		0.56 [0.42 - 0.7]	***
Enjoy cooking	109/109	31/17	0.40 [0.24 - 0.55]	0.20 [0.12 - 0.28]	0.40 [0.25 - 0.56]	***	0.00 [0.00 - 0.00]		0.6 [0.44 - 0.75]	***
Dishes	110/108	31/17	0.17 [0.01 - 0.32]	0.08 [0.01 - 0.16]	0.17 [0.01 - 0.32]	***	0.00 [0.00 - 0.00]		0.83 [0.68 - 0.99]	***
Food shopping	111/107	31/17	0.16 [-0.02 - 0.33]	0.08 [-0.01 - 0.17]	0.16 [-0.01 - 0.33]	***	0.00 [0.00 - 0.00]		0.84 [0.67 - 1.01]	***
Cleanup	111/107	31/17	0.13 [-0.04 - 0.3]	0.12 [-0.25 - 0.45]	0.03 [-0.78 - 0.83]		0.1 [-0.65 - 0.86]		0.87 [0.7 - 1.04]	***
Choice importance	110/108	29/19	0.28 [0.10 - 0.43]	0.20 [-0.15 - 0.50]	0.16 [-0.59 - 0.90]		0.12 [-0.57 - 0.81]		0.72 [0.56 - 0.89]	***
Setting table	111/106	31/17	0.17 [0.01 - 0.32]	0.17 [0.01 - 0.32]	0.00 [0.00 - 0.00]		0.17 [0.01 - 0.33]	***	0.83 [0.67 - 0.99]	***
Eating out	111/107	31/17	0.19 [0.02 - 0.34]	0.19 [0.02 - 0.34]	0.00 [0.00 - 0.00]		0.19 [0.02 - 0.35]	***	0.81 [0.65 - 0.98]	***
Cooking	110/108	31/17	0.29 [0.11 - 0.45]	0.27 [-0.09 - 0.57]	0.04 [-0.72 - 0.81]		0.25 [-0.45 - 0.95]		0.71 [0.54 - 0.88]	***
Travel	111/107	31/17	0.26 [0.11 - 0.41]	0.26 [0.11 - 0.41]	0.00 [0.00 - 0.00]		0.26 [0.12 - 0.41]	***	0.74 [0.59 - 0.88]	***
Thinking about food	111/107	31/17	0.37 [0.21 - 0.51]	0.37 [0.21 - 0.51]	0.00 [0.00 - 0.00]		0.37 [0.22 - 0.52]	***	0.63 [0.48 - 0.78]	***
Talking about food	111/107	31/17	0.41 [0.27 - 0.54]	0.41 [0.27 - 0.54]	0.00 [0.00 - 0.00]		0.41 [0.27 - 0.55]	***	0.59 [0.45 - 0.73]	***
Note: *p<0.05, **p<0.01,***p<0.001
